# Comparative evaluation of full-length isoform quantification from RNA-Seq

**DOI:** 10.1101/698605

**Authors:** Dimitra Sarantopoulou, Thomas G. Brooks, Soumyashant Nayak, Anthonijo Mrcela, Nicholas F. Lahens, Gregory R. Grant

## Abstract

Full-length isoform quantification from RNA-Seq is a key goal in transcriptomics analyses and has been an area of active development since the beginning. The fundamental difficulty stems from the fact that RNA transcripts are long, while RNA-Seq reads are short. Here we use simulated benchmarking data that reflects many properties of real data, including polymorphisms, intron signal and non-uniform coverage, allowing for systematic comparative analyses of isoform quantification accuracy and its impact on differential expression analysis. Genome, transcriptome and pseudo alignment-based methods are included; and a simple approach is included as a baseline control. Salmon, kallisto, RSEM, and Cufflinks exhibit the highest accuracy on idealized data, while on more realistic data they do not perform dramatically better than the simple approach. We determine the structural parameters with the greatest impact on quantification accuracy to be length and sequence compression complexity and not so much the number of isoforms. The effect of incomplete annotation on performance is also investigated. Overall, the tested methods show sufficient divergence from the truth to suggest that full-length isoform quantification and isoform level DE should still be employed selectively.
