## Supplemental tables for "Comparative evaluation of full-length isoform quantification from RNA-Seq"

### Sheet: S1Table
S1 Table. Spearman correlation between the vector of inferred quants and the truth, in the idealized data. For each method, the correlation was calculated for each of the three samples.
Idealized
sample	method	Spearman's correlation to the true counts
Hip1_3	kallisto	0.958088
Hip1_3	salmon	0.969651
Hip1_3	rsem	0.950258
Hip1_3	cufflinks	0.944724
Hip1_3	nrp	0.825921
Hip1_3	htseq	0.64665
Hip1_3	featureCounts	0.71992
Hip2_3	kallisto	0.964927
Hip2_3	salmon	0.974347
Hip2_3	rsem	0.954843
Hip2_3	cufflinks	0.95002
Hip2_3	nrp	0.821772
Hip2_3	htseq	0.645016
Hip2_3	featureCounts	0.715906
Hip4_3	kallisto	0.961043
Hip4_3	salmon	0.971792
Hip4_3	rsem	0.952825
Hip4_3	cufflinks	0.947202
Hip4_3	nrp	0.825958
Hip4_3	htseq	0.646745
Hip4_3	featureCounts	0.718483
Liv1_3	kallisto	0.943819
Liv1_3	salmon	0.957408
Liv1_3	rsem	0.935854
Liv1_3	cufflinks	0.929405
Liv1_3	nrp	0.819072
Liv1_3	htseq	0.647632
Liv1_3	featureCounts	0.718767
Liv3_3	kallisto	0.945399
Liv3_3	salmon	0.9587
Liv3_3	rsem	0.937799
Liv3_3	cufflinks	0.931149
Liv3_3	nrp	0.816888
Liv3_3	htseq	0.643573
Liv3_3	featureCounts	0.715824
Liv5_3	kallisto	0.946398
Liv5_3	salmon	0.956674
Liv5_3	rsem	0.937723
Liv5_3	cufflinks	0.93123
Liv5_3	nrp	0.813755
Liv5_3	htseq	0.647603
Liv5_3	featureCounts	0.718195

### Sheet: S2Table
S2 Table. Spearman correlation between the vector of inferred quants and the truth, in the realistic data. For each method, the correlation was calculated for each of the three samples.
Realistic
sample	method	Spearman's correlation to the true counts
Hip1_4	kallisto	0.828691
Hip1_4	salmon	0.886748
Hip1_4	rsem	0.858836
Hip1_4	cufflinks	0.872853
Hip1_4	cufflinksHISAT	0.176966
Hip1_4	nrp	0.800204
Hip1_4	htseq	0.579618
Hip1_4	featureCounts	0.645698
Hip2_4	kallisto	0.820829
Hip2_4	salmon	0.883517
Hip2_4	rsem	0.851491
Hip2_4	cufflinks	0.868927
Hip2_4	cufflinksHISAT	0.179024
Hip2_4	nrp	0.791828
Hip2_4	htseq	0.564248
Hip2_4	featureCounts	0.628109
Hip4_4	kallisto	0.82655
Hip4_4	salmon	0.885737
Hip4_4	rsem	0.857242
Hip4_4	cufflinks	0.871691
Hip4_4	cufflinksHISAT	0.178587
Hip4_4	nrp	0.797618
Hip4_4	htseq	0.574697
Hip4_4	featureCounts	0.641018
Liv1_4	kallisto	0.798257
Liv1_4	salmon	0.868093
Liv1_4	rsem	0.838907
Liv1_4	cufflinks	0.857933
Liv1_4	cufflinksHISAT	0.15745
Liv1_4	nrp	0.780903
Liv1_4	htseq	0.573655
Liv1_4	featureCounts	0.63129
Liv3_4	kallisto	0.796219
Liv3_4	salmon	0.866362
Liv3_4	rsem	0.837259
Liv3_4	cufflinks	0.855642
Liv3_4	cufflinksHISAT	0.156739
Liv3_4	nrp	0.780444
Liv3_4	htseq	0.568332
Liv3_4	featureCounts	0.627479
Liv5_4	kallisto	0.794426
Liv5_4	salmon	0.866167
Liv5_4	rsem	0.837415
Liv5_4	cufflinks	0.855515
Liv5_4	cufflinksHISAT	0.163737
Liv5_4	nrp	0.780807
Liv5_4	htseq	0.571079
Liv5_4	featureCounts	0.629544

### Sheet: S3Table
S3 Table. The maximum number of expressed isoforms between the three replicates, and the mean and median |logFC| are shown for both tissues and all methods, using idealized data.
Idealized
tissue	method	max_num_exp_isoforms	median.logfc	mean.logfc
Hip	kallisto	0	0	0.260523
Hip	kallisto	1	0	0.0800281
Hip	kallisto	2	0	0.136205
Hip	kallisto	3	0	0.178501
Hip	kallisto	4	0.0101659	0.221021
Hip	kallisto	5	0.00669493	0.229288
Hip	kallisto	6	0.0121512	0.218306
Hip	salmon	0	0	0.11929
Hip	salmon	1	0	0.0487307
Hip	salmon	2	0	0.0963312
Hip	salmon	3	0	0.132934
Hip	salmon	4	0.00358308	0.182648
Hip	salmon	5	0.0024232	0.184654
Hip	salmon	6	0.00571853	0.195622
Hip	rsem	0	0	0.47075
Hip	rsem	1	0	0.116459
Hip	rsem	2	0	0.181915
Hip	rsem	3	0	0.206253
Hip	rsem	4	0.0115709	0.235519
Hip	rsem	5	0.00972231	0.236988
Hip	rsem	6	0.014756	0.233604
Hip	cufflinks	0	0	0.378245
Hip	cufflinks	1	0	0.161667
Hip	cufflinks	2	0	0.212628
Hip	cufflinks	3	0.000595586	0.242728
Hip	cufflinks	4	0.0172636	0.266182
Hip	cufflinks	5	0.014995	0.310897
Hip	cufflinks	6	0.0200713	0.274373
Hip	nrp	0	0.4172	1.16056
Hip	nrp	1	0.0108351	0.559118
Hip	nrp	2	0.0921906	1.00415
Hip	nrp	3	0.166366	0.972253
Hip	nrp	4	0.30782	0.982504
Hip	nrp	5	0.322018	1.07012
Hip	nrp	6	0.307276	1.00953
Hip	htseq	0	0	0.0824473
Hip	htseq	1	0	0.858053
Hip	htseq	2	0	1.98779
Hip	htseq	3	0	2.22654
Hip	htseq	4	1	2.80473
Hip	htseq	5	1.04592	2.81883
Hip	htseq	6	1.42149	2.82248
Hip	featureCounts	0	0	0.0871833
Hip	featureCounts	1	0	0.696237
Hip	featureCounts	2	0	1.69366
Hip	featureCounts	3	0	1.91737
Hip	featureCounts	4	0.618717	2.41702
Hip	featureCounts	5	0.577667	2.44762
Hip	featureCounts	6	0.98111	2.44445
Liv	kallisto	0	0	0.273596
Liv	kallisto	1	0	0.0807878
Liv	kallisto	2	0	0.149035
Liv	kallisto	3	0	0.205916
Liv	kallisto	4	0.0162259	0.231764
Liv	kallisto	5	0.0198774	0.27843
Liv	kallisto	6	0.0208245	0.29274
Liv	salmon	0	0	0.149032
Liv	salmon	1	0	0.0540591
Liv	salmon	2	0	0.113159
Liv	salmon	3	0	0.164884
Liv	salmon	4	0.00500607	0.206557
Liv	salmon	5	0.00403352	0.269163
Liv	salmon	6	0.0105064	0.253924
Liv	rsem	0	0	0.445736
Liv	rsem	1	0	0.110607
Liv	rsem	2	0	0.178678
Liv	rsem	3	0.000573546	0.224159
Liv	rsem	4	0.0153284	0.235979
Liv	rsem	5	0.0199353	0.277338
Liv	rsem	6	0.023621	0.299753
Liv	cufflinks	0	0	0.32017
Liv	cufflinks	1	0	0.149444
Liv	cufflinks	2	0	0.204132
Liv	cufflinks	3	0.00279225	0.248324
Liv	cufflinks	4	0.0228401	0.268895
Liv	cufflinks	5	0.0271312	0.337237
Liv	cufflinks	6	0.035249	0.335057
Liv	nrp	0	0.265637	0.938374
Liv	nrp	1	0.0065816	0.52387
Liv	nrp	2	0.0753502	0.794632
Liv	nrp	3	0.135754	0.781022
Liv	nrp	4	0.235354	0.724292
Liv	nrp	5	0.246104	0.782809
Liv	nrp	6	0.229723	0.772936
Liv	htseq	0	0	0.0674235
Liv	htseq	1	0	0.794096
Liv	htseq	2	0	1.70229
Liv	htseq	3	0	1.85891
Liv	htseq	4	0.736966	2.20465
Liv	htseq	5	0.736966	2.09631
Liv	htseq	6	1	2.12222
Liv	featureCounts	0	0	0.0694196
Liv	featureCounts	1	0	0.654949
Liv	featureCounts	2	0	1.45984
Liv	featureCounts	3	0	1.60357
Liv	featureCounts	4	0.461202	1.90427
Liv	featureCounts	5	0.415037	1.83367
Liv	featureCounts	6	0.669896	1.86216

### Sheet: S4Table
S4 Table. The maximum number of expressed isoforms between the three replicates, and the mean and median |logFC| are shown for both tissues and all methods, using realistic data.
tissue	method	max_num_exp_isoforms	median.logfc	mean.logfc
Hip	kallisto	0	0	0.868309
Hip	kallisto	1	0.00203282	0.580016
Hip	kallisto	2	0.0535579	0.818912
Hip	kallisto	3	0.117808	0.841043
Hip	kallisto	4	0.218971	0.85148
Hip	kallisto	5	0.217512	0.914292
Hip	kallisto	6	0.304713	0.931237
Hip	salmon	0	0	0.274236
Hip	salmon	1	0	0.314862
Hip	salmon	2	0	0.528023
Hip	salmon	3	0.00782473	0.59587
Hip	salmon	4	0.073118	0.646862
Hip	salmon	5	0.0644549	0.714691
Hip	salmon	6	0.0950686	0.765829
Hip	rsem	0	0	0.313118
Hip	rsem	1	0.00411095	0.456186
Hip	rsem	2	0.0385215	0.693987
Hip	rsem	3	0.061394	0.669595
Hip	rsem	4	0.134301	0.69074
Hip	rsem	5	0.146877	0.766867
Hip	rsem	6	0.16004	0.783422
Hip	cufflinks	0	0	0.261472
Hip	cufflinks	1	0	0.408404
Hip	cufflinks	2	0.0100199	0.620407
Hip	cufflinks	3	0.0410495	0.655618
Hip	cufflinks	4	0.120855	0.700609
Hip	cufflinks	5	0.123441	0.764366
Hip	cufflinks	6	0.147054	0.788071
Hip	nrp	0	0	0.638512
Hip	nrp	1	0.0340563	0.622207
Hip	nrp	2	0.159377	1.10177
Hip	nrp	3	0.231712	1.07591
Hip	nrp	4	0.415037	1.12443
Hip	nrp	5	0.41385	1.18797
Hip	nrp	6	0.483184	1.2152
Hip	htseq	0	0	0.241262
Hip	htseq	1	0	0.902088
Hip	htseq	2	0	1.98794
Hip	htseq	3	0.180013	2.19058
Hip	htseq	4	1.19555	2.77251
Hip	htseq	5	1.13355	2.68218
Hip	htseq	6	1.58496	2.80446
Hip	featureCounts	0	0	0.254708
Hip	featureCounts	1	0	0.77325
Hip	featureCounts	2	0	1.75843
Hip	featureCounts	3	0.115361	1.94822
Hip	featureCounts	4	0.877516	2.4536
Hip	featureCounts	5	0.893085	2.40491
Hip	featureCounts	6	1.22239	2.49052
Liv	kallisto	0	0	0.919585
Liv	kallisto	1	0.00239452	0.594769
Liv	kallisto	2	0.0501974	0.777871
Liv	kallisto	3	0.11349	0.765074
Liv	kallisto	4	0.191964	0.771914
Liv	kallisto	5	0.194975	0.774008
Liv	kallisto	6	0.234949	0.801388
Liv	salmon	0	0	0.239439
Liv	salmon	1	0	0.329706
Liv	salmon	2	0	0.505899
Liv	salmon	3	0.00738739	0.542293
Liv	salmon	4	0.0757595	0.602442
Liv	salmon	5	0.0720532	0.627156
Liv	salmon	6	0.104948	0.654226
Liv	rsem	0	0	0.242875
Liv	rsem	1	0	0.455305
Liv	rsem	2	0.027578	0.630593
Liv	rsem	3	0.0588937	0.605798
Liv	rsem	4	0.117604	0.623148
Liv	rsem	5	0.115996	0.641681
Liv	rsem	6	0.136715	0.677942
Liv	cufflinks	0	0	0.200411
Liv	cufflinks	1	0	0.40742
Liv	cufflinks	2	0.00798437	0.569438
Liv	cufflinks	3	0.0391611	0.582804
Liv	cufflinks	4	0.11529	0.630732
Liv	cufflinks	5	0.118348	0.652375
Liv	cufflinks	6	0.147323	0.715326
Liv	nrp	0	0	0.521181
Liv	nrp	1	0.0314374	0.645371
Liv	nrp	2	0.137516	0.962094
Liv	nrp	3	0.198698	0.914588
Liv	nrp	4	0.345811	0.907401
Liv	nrp	5	0.342447	0.917644
Liv	nrp	6	0.335005	0.981896
Liv	htseq	0	0	0.193815
Liv	htseq	1	0	0.88218
Liv	htseq	2	0	1.77307
Liv	htseq	3	0	1.86742
Liv	htseq	4	1	2.26219
Liv	htseq	5	0.736966	2.03391
Liv	htseq	6	1.22239	2.24909
Liv	featureCounts	0	0	0.207869
Liv	featureCounts	1	0	0.77548
Liv	featureCounts	2	0	1.58375
Liv	featureCounts	3	0	1.668
Liv	featureCounts	4	0.737665	2.00887
Liv	featureCounts	5	0.479267	1.83297
Liv	featureCounts	6	1	2.01445

### Sheet: S5Table
S5 Table. #DE transcripts at various q-value cutoffs (simulated data). Number of differentially expressed transcripts at various q-value cutoffs, for all methods and the true counts, using realistic simulated data.
Realistic 11 samples
q-value cutoff	kallisto	kallisto with sleuth	Salmon	Salmon with sleuth	RSEM	Cufflinks	NRP	HTSeq	featureCounts	True counts
0.9	36224	27770	27766	23603	30958	29113	32921	14584	16870	24528
0.8	35244	27689	27146	23565	30154	28446	31910	14286	16547	24106
0.7	34189	27573	26459	23495	29264	27758	30838	13976	16187	23572
0.6	32901	27429	25739	23427	28385	26934	29549	13655	15795	22985
0.5	30793	27259	24864	23311	27101	26008	27718	13246	15334	22367
0.4	27468	27030	23376	23160	24685	24261	24903	12623	14709	21513
0.3	24348	26686	20949	22956	21697	21519	22545	11160	13194	20230
0.2	21996	26145	18917	22585	19692	19474	20621	9938	11783	18688
0.1	19543	25328	17028	21969	17563	17516	18523	8834	10461	17353
0.05	17808	24377	15725	21371	16170	16161	17117	8106	9574	16393
0.01	16360	21534	14714	19868	15067	15099	15833	7547	8886	15533

### Sheet: S6Table
S6 Table. #DE transcripts at various q-value cutoffs (real data). Number of differentially expressed transcripts at various q-value cutoffs, for the seven methods, using real data.
Real
q-value cutoff	kallisto	Salmon	RSEM	Cufflinks	NRP	HTSeq	featureCounts
0.9	44936	38597	33337	34921	32897	16990	25180
0.8	43644	37567	32640	34124	32032	16526	24592
0.7	42043	36372	31760	33130	31020	16016	23789
0.6	39994	34938	30681	31949	29777	15434	22621
0.5	37045	32955	29275	30300	28188	14478	20838
0.4	32220	29496	27082	27748	25660	13075	17905
0.3	28691	25685	23433	23936	22725	10876	15598
0.2	25699	22876	20693	21384	20508	9526	13948
0.1	22363	19812	17883	18625	18149	8321	12079
0.05	20065	17764	16027	16682	16283	7518	10901
0.01	18041	16056	14588	15133	14846	6854	9798

### Sheet: S7Table
S7 Table. Commands used for each algorithm.
Method	Command
kallisto transcriptome index	kallisto index -i index.idx transcriptome.fa
kallisto quant	kallisto quant -i index.idx -t16 -o output_dir --pseudobam --plaintext --fr-stranded forward.fq reverse.fq
kallisto quant for real data	kallisto quant -i index.idx -t16 -o output_dir --pseudobam --plaintext forward.fq reverse.fq
salmon index	grep "^>" genome.fa | cut -d'>' -f2 | cut -d' ' -f1 > decoy_names.txt salmon index --keepDuplicates -t genome.transcriptome.fa -d decoy_names.txt -i index -p 16
salmon quant	salmon quant -i index -lISF -p 4 -1 forward.fq -2 simulated_reads_fastq/reverse.fq -o salmon/
salmon quant for real data	salmon quant -i index -lIU-p 4 -1 forward.fq -2 simulated_reads_fastq/reverse.fq -o salmon/
RSEM genome index	rsem-prepare-reference --gtf gtf_file --star --star-path STAR-2.7.6a genome.fa index/genome
RSEM quant for idealized data	rsem-calculate-expression --star --star-path STAR-2.7.6a --num-threads 16 --paired-end --strandedness forward forward.fq reverse.fq index/genome rsem_expression
RSEM quant for realistic data	rsem-calculate-expression --star --star-path STAR-2.7.6a --num-threads 16 --estimate-rspd --paired-end --strandedness forward forward.fq reverse.fq index/genome rsem_expression
RSEM quant for real data	rsem-calculate-expression --star --star-path STAR-2.7.6a --num-threads 16 --estimate-rspd --paired-end forward.fq reverse.fq index/genome rsem_expression
STAR genome index	STAR --runThreadN 12 --runMode genomeGenerate --genomeDir index --genomeFastaFiles genome.fa --sjdbGTFfile gtf_file --limitGenomeGenerateRAM 70000000000
STAR transcriptome index	STAR --runThreadN 12 --runMode genomeGenerate --genomeDir index --genomeFastaFiles transcriptome.fa --limitGenomeGenerateRAM 70000000000
STAR genome alignment	STAR --outFileNamePrefix STAR_genome_alignment_output_dir --genomeDir index --runMode alignReads --runThreadN 12 --outSAMunmapped Within KeepPairs --readFilesIn forward.fq reverse.fq
STAR transcriptome alignment	STAR --outFileNamePrefix STAR_transcriptome_alignment_output_dir --genomeDir index/ --runMode alignReads --runThreadN 12 --outSAMunmapped Within KeepPairs --readFilesIn forward.fq reverse.fq --quantMode TranscriptomeSAM
Cufflinks quant	cuffdiff -library-type fr-secondstrand -o output_dir gtf_file STAR_genome_alignment_output_dir/Aligned.out.sam STAR_genome_alignment_output_dir/Aligned.out.sam
Cufflinks quant for real data	cuffdiff -o output_dir gtf_file STAR_genome_alignment_output_dir/Aligned.out.sam STAR_genome_alignment_output_dir/Aligned.out.sam
HTSeq quant	htseq-count -i transcript_id --order=name --stranded=yes --samout=output.sam STAR_genome_alignment_output_dir/Aligned.out.sam gtf_file > expression_output_file
HTSeq quant for real data	htseq-count -i transcript_id --samout=output.sam STAR_genome_alignment_output_dir/Aligned.out.sam gtf_file > expression_output_file
featureCounts quant	featureCounts -p -s 1 -g transcript_id -a gtf_file -o output_dir STAR_genome_alignment_output_dir/Aligned.out.sam
NRP quant	python simple_minded_quantify.py -g reformatted_gtf_file -r STAR_transcriptome_alignment_output_dir/Aligned.out.sam -o output_dir
